# Maternal investment evolves with larger body size and higher diversification rate in sharks and rays

**DOI:** 10.1101/2022.01.05.475057

**Authors:** Christopher G Mull, Matthew W Pennell, Kara E Yopak, Nicholas K Dulvy

## Abstract

Across vertebrates, live-bearing has evolved at least 150 times from ancestral egg-laying into a diverse array of forms and degrees of prepartum maternal investment.^1,2^ A key question is how this reproductive diversity arose and whether reproductive diversification underlies species diversification?^3–11^ To test these questions, we evaluate the most basal jawed vertebrates, sharks, rays, chimaeras of Class Chondrichthyans, which have one of the greatest ranges of reproductive and ecological diversity among vertebrates.^2,12^ We reconstructed the sequence of reproductive mode evolution across a time-calibrated molecular phylogeny of 610 chondrichthyans.^13^ We find egg-laying is ancestral, and live-bearing evolved at least seven times. Matrotrophy (i.e. maternal contributions beyond the yolk) evolved at least 15 times, with evidence of one reversal. In sharks, transitions to live-bearing and matrotrophy are more prevalent in larger-bodied species in the tropics. Further, the evolution of live-bearing is associated with a near-doubling of the diversification rate, but, there is only a small increase in diversification associated with the appearance of matrotrophy and increased rates of speciation are associated with the colonization of novel habitats, contrary to what has been demonstrated in teleosts.^3,4^ This highlights a potential key difference between chondrichthyans and other fishes, specifically a slower rate of reproductive isolation following speciation, suggesting different rate-limiting mechanisms for diversification between these clades.^14^ The chondrichthyan diversification and radiation, particularly throughout the shallow tropical shelf seas and oceanic pelagic habitats, appears to be associated with the evolution of live-bearing and the proliferation of a wide range of maternal investment in developing offspring.
