## Supplementary material for "Maternal investment evolves with larger body size and higher diversification rate in sharks and rays": Supplememtary Table 1

### Sheet: Table S1
Table S1: Reproductive Modes in Chondrichthyans
Vertebrate Reproductive Category	Reproductive Mode	Description
Oviparity	Single oviparity	Eggs in a collagen case laid singly, in pairs, or sequentially, sometimes with prolonged retention. Found in all Chimaeriformes, Rajifomres, Heterdontiformes, Hemiscyllidae, Stegostomatidae, and most Scyliorhinidae.
	Multiple Oviparity	Similar to single oviparity, but with multiple embryos per egg case. Found in Beringraja binoculata.
Lecithotrophic Viviparity	Yolk-sac Viviparity	Embryo retained until birth and fed solely on yolk-sac. Historically ambiguously referred to as aplacental viviparity. Found in all Torpediniformes, Hexanchiformes, Pristiophoriformes, Squatifinformes, most Rhinoprisitformes, Squaliformes, Orectolobifomres, and some Triakidae.
Matrotrophic Viviparity	Mucoid Histotrophy	Embryo feeds initially on yolk-sac, supplemented by protein or muccus rich secretions. Found in some Rhinoprisitformes, Squaliformes, many Triakidae and Galeocerdo cvuier
	Lipid Histotrophy	Embryo feeds initially on yolk-sac, supplemented by lipid rich uterine secretions. Found in all Myliobatiformes.
	Oophagy	Embryo feeds initially on yolk-sac, and consume subsequently ovulated ova. Found in most Lamniformes and Pseudotriakidae.
	Adelphophagy	An extension of oophagy where siblings are cinnibalized in utero. Only verified in Carcharias taurus.
	Placentotrophy	Embryo feeds initially on yolk-sac, subsequently a yolk-sac placenta is established, sometimes with supplemental uterine secretions. Found in Triakidae, Hemigaleidae, Sphyrnidae, and Carcharhinidae.
